# Bulk medial prefrontal cortex activity comports with a functional bipartition between salience detection and movement gain

**DOI:** 10.64898/2026.03.18.712525

**Authors:** Shikun Hou, Lindsey A Ramirez, Eric H Mitten, Jan Wiaderkiewicz, Manuela Narvaez Guzman, Heng Wang, Elizabeth J Glover

## Abstract

Reward prediction error (RPE) is a key function putatively realized by brain-wide neural states to drive learning and adaptive responding. The medial prefrontal cortex (mPFC) is among the many areas canonically implicated in RPE computation. Yet, whether mPFC RPE processing differs as a function of valence, value, and sign is not well-understood. Here, we performed *in vivo* mPFC calcium imaging in male and female rats engaged in an appetitive or aversive Pavlovian task designed to elicit RPE, along with continuous, unbiased behavioral monitoring. We found that short-latency bulk mPFC activity reports salience independent of valence, value, or RPE. Surprisingly, as subsequently validated with *in vivo* bidirectional optogenetics, we show that salience-null mPFC activity modulates generalized movement in a valence-and task-agnostic fashion. Together, these results challenge the pervasive notion of a unitary, region-wide representation of cognitive processes, including RPE signaling, by bulk mPFC activity, and instead, support a functional bipartition schema combining reactive detection of integrated salience and dynamic modulation of movement gain.

**Significance Statement:** By combining *in vivo* neural signal recording, bidirectional perturbation of activity, and continuous, unbiased, multidimensional behavioral segmentation during appetitive and aversive task performance, this study shows that region-wide bulk mPFC dynamics reflect a dual function of salience and movement encoding. These findings not only inform future work aiming to characterize mPFC dysfunction in disease, but importantly also highlight the crucial need for researchers to employ approaches that effectively distinguish cognition-like neural activity from movement-and sensory-induced dynamics.
