## Supplemental Table 1 for "Bulk medial prefrontal cortex activity comports with a functional bipartition between salience detection and movement gain"

### Sheet: Sheet1
Figure	n	Dependent variable	Test	Effect	Result
2b	17♂16♀	Freezing during CS	Paired t test	first vs. last 2 trials	t(32)=12.93, P<0.0001 ∗∗∗∗
		Freezing during delay	Paired t test	first vs. last 2 trials	t(32)=7.069, P<0.0001 ∗∗∗∗
		Freezing during shock	Paired t test	first vs. last 2 trials	t(32)=0.5888, P=0.5602
2c top	17♂16♀	Rising Ca++ slope during CS before learning	Paired t test	BL vs. rising	t(32)=12.25, P<0.0001 ††††
		Rising Ca++ slope during delay before learning	Paired t test	BL vs. rising	t(32)=3.106, P=0.004 ††
		Rising Ca++ slope during shock before learning	Paired t test	BL vs. rising	t(32)=8.417, P<0.0001 ††††
		Rising Ca++ slope during CS after learning	Paired t test	BL vs. rising	t(32)=12.40, P<0.0001 ††††
		Rising Ca++ slope during delay after learning	Paired t test	BL vs. rising	t(32)=5.054, P<0.0001 ††††
		Rising Ca++ slope during shock after learning	Paired t test	BL vs. rising	t(32)=9.148, P<0.0001 ††††
		Rising Ca++ slope during CS	Paired t test	first vs. last 2 trials	t(32)=4.019, P=0.0003 ∗∗∗
		Rising Ca++ slope during delay	Paired t test	first vs. last 2 trials	t(32)=2.589, P=0.0144 ∗
		Rising Ca++ slope during shock	Paired t test	first vs. last 2 trials	t(32)=0.9636, P=0.3425
2c bottom	17♂16♀	Falling Ca++ slope during CS	Paired t test	first vs. last 2 trials	t(32)=0.4782, P=0.6358
		Falling Ca++ slope during delay	Paired t test	first vs. last 2 trials	t(32)=0.03817, P=0.9698
		Falling Ca++ slope during shock	Paired t test	first vs. last 2 trials	t(32)=3.754, P=0.0007 ∗∗∗
2e	16♂16♀	Freezing during RPE	One-way RM ANOVA	outcome	F(1.051,32.58)=128.6, P<0.0001 ∗∗∗∗
			Post hoc Tukey	xRPE vs. +RPE	P<0.0001 ∗∗∗∗
				xRPE vs. -RPE	P=0.996
				+RPE vs. -RPE	P<0.0001 ∗∗∗∗
2f top	16♂16♀	Rising Ca++ slope during xRPE	Paired t test	BL vs. rising	t(31)=6.485, P<0.0001 ††††
		Rising Ca++ slope during +RPE	Paired t test	BL vs. rising	t(31)=0.8298, P=0.413
		Rising Ca++ slope during -RPE	Paired t test	BL vs. rising	t(31)=5.286, P<0.0001 ††††
		Rising Ca++ slope during RPE	One-way RM ANOVA	outcome	F(1.184,36.70)=39.01, P<0.0001 ∗∗∗∗
			Post hoc Tukey	xRPE vs. +RPE	P<0.0001 ∗∗∗∗
				xRPE vs. -RPE	P=0.7898
				+RPE vs. -RPE	P<0.0001 ∗∗∗∗
2f bottom	16♂16♀	Falling Ca++ slope during RPE	One-way RM ANOVA	outcome	F(1.454,45.06)=17.33, P<0.0001 ∗∗∗∗
			Post hoc Tukey	xRPE vs. +RPE	P=0.0005 ∗∗∗
				xRPE vs. -RPE	P=0.0295 ∗
				+RPE vs. -RPE	P=0.0002 ∗∗∗
2h	16♂16♀	Freezing during CS	Paired t test	+RPE vs. post +RPE	t(31)=5.836, P<0.0001 ∗∗∗∗
		Freezing during delay	Paired t test	+RPE vs. post +RPE	t(31)=0.09970, P=0.9212
2i top	16♂16♀	Rising Ca++ slope during CS	Paired t test	+RPE vs. post +RPE	t(31)=3.247, P=0.0028 ∗∗
		Rising Ca++ slope during delay	Paired t test	+RPE vs. post +RPE	t(31)=2.968, P=0.0057 ∗∗
2i bottom	16♂16♀	Falling Ca++ slope during CS	Paired t test	+RPE vs. post +RPE	t(31)=1.489, P=0.1465
		Falling Ca++ slope during delays	Paired t test	+RPE vs. post +RPE	t(31)=0.4054, P=0.688
2k	16♂16♀	Freezing during CS	Paired t test	-RPE vs. post -RPE	t(31)=2.595, P=0.0143 ∗
		Freezing during delay	Paired t test	-RPE vs. post -RPE	t(31)=0.7756, P=0.4439
2l top	16♂16♀	Rising Ca++ slope during CS	Paired t test	-RPE vs. post -RPE	t(31)=1.415, P=0.1672
		Rising Ca++ slope during delay	Paired t test	-RPE vs. post -RPE	t(31)=2.240, P=0.0324 ∗
2l bottom	16♂16♀	Falling Ca++ slope during CS	Paired t test	-RPE vs. post -RPE	t(31)=0.8371, P=0.4089
		Falling Ca++ slope during delay	Paired t test	-RPE vs. post -RPE	t(31)=0.005128, P=0.9959
3b	15♂18♀	Mag entry during CS	Paired t test	first vs. last training	t(32)=4.147, P=0.0002 ∗∗∗
		Mag entry during delay	Paired t test	first vs. last training	t(32)=7.670, P<0.0001 ∗∗∗∗
		Mag entry during pellet delivery	Paired t test	first vs. last training	t(32)=13.92, P<0.0001 ∗∗∗∗
3c top	15♂18♀	Rising Ca++ slope during CS before learning	Paired t test	BL vs. rising	t(32)=14.19, P<0.0001 ††††
		Rising Ca++ slope during pellet delivery before learning	Paired t test	BL vs. rising	t(32)=4.105, P=0.0003 †††
		Rising Ca++ slope during pellet delivery before learning	Paired t test	BL vs. rising	t(32)=2.664, P=0.0120 †
		Rising Ca++ slope during CS after learning	Paired t test	BL vs. rising	t(32)=8.214, P<0.0001 ††††
		Rising Ca++ slope during delay after learning	Paired t test	BL vs. rising	t(32)=6.958, P<0.0001 ††††
		Rising Ca++ slope during pellet delivery after learning	Paired t test	BL vs. rising	t(32)=3.341, P=0.0021 ††
		Rising Ca++ slope during CS	Paired t test	first vs. last training	t(32)=6.727, P<0.0001 ∗∗∗∗
		Rising Ca++ slope during delay	Paired t test	first vs. last training	t(32)=2.712, P=0.0107 ∗
		Rising Ca++ slope during pellet delivery	Paired t test	first vs. last training	t(32)=0.08596, P=0.932
3c bottom	15♂18♀	Falling Ca++ slope during CS	Paired t test	first vs. last training	t(32)=0.9965, P=0.3265
		Falling Ca++ slope during delay	Paired t test	first vs. last training	t(32)=2.409, P=0.0219 ∗
		Falling Ca++ slope during pellet delivery	Paired t test	first vs. last training	t(32)=0.8218, P=0.4173
3e	15♂17♀	Mag entry during RPE	Mixed-effects analysis	outcome	F(1.299,39.62)=18.91, P<0.0001 ∗∗∗∗
			Post hoc Tukey	xRPE vs. +RPE	P=0.0004 ∗∗∗
				xRPE vs. -RPE	P=0.0048 ∗∗
				+RPE vs. -RPE	P=0.0002 ∗∗∗
3f top	15♂17♀	Rising Ca++ slope during xRPE	Paired t test	BL vs. rising	t(31)=4.790, P<0.0001 ††††
	15♂16♀	Rising Ca++ slope during +RPE	Paired t test	BL vs. rising	t(30)=3.717, P=0.0008 †††
	15♂17♀	Rising Ca++ slope during -RPE	Paired t test	BL vs. rising	t(31)=1.148, P=0.2597
		Rising Ca++ slope during RPE	Mixed-effects analysis	outcome	F(1.253,38.22)=6.332, P=0.0113 ∗
			Post hoc Tukey	xRPE vs. +RPE	P=0.4321
				xRPE vs. -RPE	P=0.022 ∗
				+RPE vs. -RPE	P=0.0450 ∗
3f bottom	15♂17♀	Falling Ca++ slope during RPE	Mixed-effects analysis	outcome	F(1.813,55.28)=23.90, P<0.0001 ∗∗∗∗
			Post hoc Tukey	xRPE vs. +RPE	P<0.0001 ∗∗∗∗
				xRPE vs. -RPE	P=0.0213 ∗
				+RPE vs. -RPE	P<0.0001 ∗∗∗∗
3h	15♂16♀	Mag entry during CS	Paired t test	+RPE vs. post +RPE	t(30)=0.1330, P=0.8951
		Mag entry during delay	Paired t test	+RPE vs. post +RPE	t(30)=0.05719, P=0.9548
3i top	15♂16♀	Rising Ca++ slope during CS	Paired t test	+RPE vs. post +RPE	t(30)=0.7939, P=0.4335
		Rising Ca++ slope during delay	Paired t test	+RPE vs. post +RPE	t(30)=1.622, P=0.1152
3i bottom	15♂16♀	Falling Ca++ slope during CS	Paired t test	+RPE vs. post +RPE	t(30)=0.4139, P=0.6819
		Falling Ca++ slope during delay	Paired t test	+RPE vs. post +RPE	t(30)=1.491, P=0.1465
3k	15♂17♀	Mag entry during CS	Paired t test	-RPE vs. post -RPE	t(31)=3.259, P=0.0027 ∗∗
		Mag entry during delay	Paired t test	-RPE vs. post -RPE	t(31)=0.8093, P=0.4245
3l top	15♂17♀	Rising Ca++ slope during CS	Paired t test	-RPE vs. post -RPE	t(31)=0.4897, P=0.6278
		Rising Ca++ slope during delay	Paired t test	-RPE vs. post -RPE	t(31)=1.632, P=0.1128
3l bottom	15♂17♀	Falling Ca++ slope during CS	Paired t test	-RPE vs. post -RPE	t(31)=0.2510, P=0.8035
		Falling Ca++ slope during delay	Paired t test	-RPE vs. post -RPE	t(31)=0.6705, P=0.5075
4c	freezer: 12♂9♀; darter: 4♂7♀	Dart count during CS	Unpaired t test	freezer vs. darter	t(30)=5.704, P<0.0001 ∗∗∗∗
		Dart count during delay	Unpaired t test	freezer vs. darter	t(30)=9.519, P<0.0001 ∗∗∗∗
		Dart count during shock	Unpaired t test	freezer vs. darter	t(30)=5.672, P<0.0001 ∗∗∗∗
4e	freezer: 12♂9♀; darter: 4♂7♀	Freezing during CS	Unpaired t test	freezer vs. darter	t(30)=6.585, P<0.0001 ∗∗∗∗
		Freezing during delay	Unpaired t test	freezer vs. darter	t(30)=9.379, P<0.0001 ∗∗∗∗
		Freezing during shock	Unpaired t test	freezer vs. darter	t(30)=1.139, P=0.2638
4f	freezer: 12♂9♀; darter: 4♂7♀	Velocity during CS	Unpaired t test	freezer vs. darter	t(30)=7.014, P<0.0001 ∗∗∗∗
		Velocity during delay	Unpaired t test	freezer vs. darter	t(30)=9.965, P<0.0001 ∗∗∗∗
		Velocity during shock	Unpaired t test	freezer vs. darter	t(30)=5.778, P<0.0001 ∗∗∗∗
4g	freezer: 12♂9♀; darter: 4♂7♀	Rising Ca++ slope during CS for freezer	Paired t test	BL vs. rising	t(20)=17.19, P<0.0001 ††††
		Rising Ca++ slope during delay for freezer	Paired t test	BL vs. rising	t(20)=10.29, P<0.0001 ††††
		Rising Ca++ slope during shock for freezer	Paired t test	BL vs. rising	t(20)=7.431, P<0.0001 ††††
		Rising Ca++ slope during CS for darter	Paired t test	BL vs. rising	t(10)=7.485, P<0.0001 ††††
		Rising Ca++ slope during delay for darter	Paired t test	BL vs. rising	t(10)=5.743, P=0.0002 †††
		Rising Ca++ slope during shock for darter	Paired t test	BL vs. rising	t(10)=2.412, P=0.0366 †
		Rising Ca++ slope during CS	Unpaired t test	freezer vs. darter	t(30)=1.067, P=0.2946
		Rising Ca++ slope during delay	Unpaired t test	freezer vs. darter	t(30)=0.7420, P=0.4639
		Rising Ca++ slope during shock	Unpaired t test	freezer vs. darter	t(30)=4.132, P=0.0003 ∗∗∗
4h	freezer: 12♂9♀; darter: 4♂7♀	Falling Ca++ slope during CS	Unpaired t test	freezer vs. darter	t(30)=3.227, P=0.003 ∗∗
		Falling Ca++ slope during delay	Unpaired t test	freezer vs. darter	t(30)=0.3700, P=0.714
		Falling Ca++ slope during shock	Unpaired t test	freezer vs. darter	t(30)=1.432, P=0.1625
4k	freezer: 12♂9♀; darter: 4♂7♀	Maximum crosscorr coefficient at freezing onset	Unpaired t test	freezer vs. darter	t(30)=2.500, P=0.0181 ∗
		Maximum crosscorr lag at freezing onset	Unpaired t test	freezer vs. darter	t(30)=0.01435, P=0.9886
4n	freezer: 7♂6♀; darter: 4♂7♀	Maximum crosscorr coefficient at darting onset	Unpaired t test	freezer vs. darter	t(22)=2.325, P=0.0297 ∗
		Maximum crosscorr lag at darting onset	Unpaired t test	freezer vs. darter	t(22)=0.1649, P=0.8706
5c	17♂16♀	Maximum crosscorr coefficient at freezing onset	Paired t test	first vs. last 2 trials	t(32)=0.05421, P=0.9571
		Maximum crosscorr lag at freezing onset	Paired t test	first vs. last 2 trials	t(32)=2.388, P=0.0230 ∗
5f	17♂16♀	Maximum crosscorr coefficient at freezing offset	Paired t test	first vs. last 2 trials	t(32)=0.6707, P=0.5072
		Maximum crosscorr lag at freezing offset	Paired t test	first vs. last 2 trials	t(32)=0.8766, P=0.3872
5i	10♂18♀	Maximum crosscorr coefficient at mag entry during CS	Paired t test	first vs. last training	t(27)=0.8858, P=0.3836
		Maximum crosscorr lag at mag entry during CS	Paired t test	first vs. last training	t(27)=0.2442, P=0.8089
5l	11♂18♀	Maximum crosscorr coefficient at mag entry after pellet delivery	Paired t test	first vs. last training	t(28)=0.3895, P=0.6999
		Maximum crosscorr lag at mag entry after pellet delivery	Paired t test	first vs. last training	t(28)=0.3119, P=0.7574
6e	responsive: 9♂11♀; non-responsive: 6♂6♀	Rising Ca++ slope during CS for responsive	Paired t test	BL vs. rising	t(19)=10.15, P<0.0001 ††††
		Rising Ca++ slope during delay for responsive	Paired t test	BL vs. rising	t(19)=9.225, P<0.0001 ††††
		Rising Ca++ slope during pellet delivery for responsive	Paired t test	BL vs. rising	t(19)=6.790, P<0.0001 ††††
		Rising Ca++ slope during CS for non-responsive	Paired t test	BL vs. rising	t(11)=7.428, P<0.0001 ††††
		Rising Ca++ slope during delay for non-responsive	Paired t test	BL vs. rising	t(11)=3.448, P=0.0055 ††
		Rising Ca++ slope during pellet delivery for non-responsive	Paired t test	BL vs. rising	t(11)=0.2298, P=0.8225
		Rising Ca++ slope during CS	Unpaired t test	res. vs. non-res.	t(30)=2.778, P=0.0093 ∗∗
		Rising Ca++ slope during delay	Unpaired t test	res. vs. non-res.	t(30)=3.647, P=0.001 ∗∗∗
		Rising Ca++ slope during pellet delivery	Unpaired t test	res. vs. non-res.	t(30)=7.594, P<0.0001 ∗∗∗∗
6f	responsive: 9♂11♀; non-responsive: 6♂6♀	Falling Ca++ slope during CS	Unpaired t test	res. vs. non-res.	t(30)=1.723, P=0.0952
		Falling Ca++ slope during delay	Unpaired t test	res. vs. non-res.	t(30)=0.8156, P=0.4212
		Falling Ca++ slope during pellet delivery	Unpaired t test	res. vs. non-res.	t(30)=2.946, P=0.0062 ∗∗
6g	responsive: 7♂11♀; non-responsive: 4♂6♀	Velocity during CS	Unpaired t test	res. vs. non-res.	t(26)=1.034, P=0.3108
		Velocity during delay	Unpaired t test	res. vs. non-res.	t(26)=1.075, P=0.2924
		Velocity during pellet delivery	Unpaired t test	res. vs. non-res.	t(26)=0.6328, P=0.5324
6h	responsive: 9♂11♀; non-responsive: 6♂6♀	Mag entry during CS	Unpaired t test	res. vs. non-res.	t(30)=0.1862, P=0.8535
		Mag entry during delay	Unpaired t test	res. vs. non-res.	t(30)=0.3309, P=0.7431
		Mag entry during pellet delivery	Unpaired t test	res. vs. non-res.	t(30)=0.3583, P=0.7226
7g top	GFP: 2♂4♀; ChR2: 8♂; NpHR: 7♀	Freezing during CS	Two-way RM ANOVA	laser	F(1,18)=4.514, P=0.0477 ∗
				group	F(2,18)=2.528, P=0.1078
				interaction	F(2,18)=4.831, P=0.0209 ∗
			Post hoc Šídák	GFP: laser ON vs. OFF	P=0.9985
				ChR2: laser ON vs. OFF	P=0.0028 ∗∗
				NpHR: laser ON vs. OFF	P=0.9979
7g middle	GFP: 2♂4♀; ChR2: 8♂; NpHR: 7♀	Velocity during CS	Two-way RM ANOVA	laser	F(1,18)=1.457, P=0.2431
				group	F(2,18)=1.194, P=0.3258
				interaction	F(2,18)=1.972, P=0.1681
7g bottom	GFP: 2♂4♀; ChR2: 8♂; NpHR: 7♀	Dart count during CS	Two-way RM ANOVA	laser	F(1,18)=1.187, P=0.2904
				group	F(2,18)=0.8630, P=0.4386
				interaction	F(2,18)=1.381, P=0.2766
7h top	GFP: 2♂4♀; ChR2: 8♂; NpHR: 7♀	Freezing during delay	Two-way RM ANOVA	laser	F(1,18)=0.1057, P=0.7489
				group	F(2,18)=0.3389, P=0.7170
				interaction	F(2,18)=0.5122, P=0.6076
7h middle	GFP: 2♂4♀; ChR2: 8♂; NpHR: 7♀	Velocity during delay	Two-way RM ANOVA	laser	F(1,18)=5.609, P=0.0293 ∗
				group	F(2, 18)=1.386, P=0.2754
				interaction	F(2,18)=1.802, P=0.1936
7h bottom	GFP: 2♂4♀; ChR2: 8♂; NpHR: 7♀	Dart count during delay	Two-way RM ANOVA	laser	F(1,18)=6.218, P=0.0226 ∗
				group	F(2,18)=1.324, P=0.2908
				interaction	F(2,18)=1.100, P=0.3541
7i top	GFP: 2♂4♀; ChR2: 8♂; NpHR: 7♀	Freezing during shock	Two-way RM ANOVA	laser	F(1,18)=2.537, P=0.1286
				group	F(2,18)=2.499, P=0.1102
				interaction	F(2,18)=2.864, P=0.0832
7i middle	GFP: 2♂4♀; ChR2: 8♂; NpHR: 7♀	Velocity during shock	Two-way RM ANOVA	laser	F(1,18)=4.868, P=0.0406 ∗
				group	F(2,18)=3.483, P=0.0526
				interaction	F(2,18)=3.713, P=0.0447 ∗
			Post hoc Šídák	GFP: laser ON vs. OFF	P=0.9997
				ChR2: laser ON vs. OFF	P=0.0052 ∗∗
				NpHR: laser ON vs. OFF	P=0.9462
7i bottom	GFP: 2♂4♀; ChR2: 8♂; NpHR: 7♀	Dart count during shock	Two-way RM ANOVA	laser	F(1,18)=3.426, P=0.0807
				group	F(2,18)=2.128, P=0.1481
				interaction	F(2,18)=2.553, P=0.1056
8b top	GFP: 2♂4♀; ChR2: 8♂; NpHR: 7♀	Freezing during ITI	Two-way RM ANOVA	laser	F(2,36)=27.15, P<0.0001 ∗∗∗∗
				group	F(2,18)=12.64, P=0.0004 ∗∗∗
				interaction	F(4,36)=15.89, P<0.0001 ∗∗∗∗
			Post hoc Tukey	GFP: pre vs. laser ON	P=0.0007 ∗∗∗
				GFP: pre vs. post	P<0.0001 ∗∗∗∗
				GFP: laser ON vs. post	P=0.1159
				ChR2: pre vs. laser ON	P=0.0312 ∗
				ChR2: pre vs. post	P=0.3433
				ChR2: laser ON vs. post	P=0.4415
				NpHR: pre vs. laser ON	P<0.0001 ∗∗∗∗
				NpHR: pre vs. post	P<0.0001 ∗∗∗∗
				NpHR: laser ON vs. post	P=0.4307
8b bottom	GFP: 2♂4♀; ChR2: 8♂; NpHR: 7♀	Velocity during ITI	Two-way RM ANOVA	laser	F(2,36)=8.806, P=0.0008 ∗∗∗
				group	F(2,18)=9.069, P=0.0019 ∗∗
				interaction	F(4,36)=9.557, P<0.0001 ∗∗∗∗
			Post hoc Tukey	GFP: pre vs. laser ON	P=0.1184
				GFP: pre vs. post	P=0.0014 ∗∗
				GFP: laser ON vs. post	P=0.1894
				ChR2: pre vs. laser ON	P=0.7073
				ChR2: pre vs. post	P=0.0143 ∗
				ChR2: laser ON vs. post	P=0.0017 ∗∗
				NpHR: pre vs. laser ON	P=0.0014 ∗∗
				NpHR: pre vs. post	P=0.0002 ∗∗∗
				NpHR: laser ON vs. post	P=0.8002
8d top	GFP: 2♂4♀; ChR2: 8♂; NpHR: 7♀	Freezing during context control	Two-way RM ANOVA	laser	F(2,36)=1.815, P=0.1774
				group	F(2,18)=7.703, P=0.0038 ∗∗
				interaction	F(4,36)=8.769, P<0.0001 ∗∗∗∗
			Post hoc Tukey	GFP: pre vs. laser ON	P=0.745
				GFP: pre vs. post	P=0.7241
				GFP: laser ON vs. post	P=0.3014
				ChR2: pre vs. laser ON	P=0.0407 ∗
				ChR2: pre vs. post	P=0.1084
				ChR2: laser ON vs. post	P=0.8922
				NpHR: pre vs. laser ON	P<0.0001 ∗∗∗∗
				NpHR: pre vs. post	P=0.0002 ∗∗∗
				NpHR: laser ON vs. post	P=0.9406
8d bottom	GFP: 2♂4♀; ChR2: 8♂; NpHR: 7♀	Velocity during context control	Two-way RM ANOVA	laser	F(2,36)=5.228, P=0.0102 ∗
				group	F(2,18)=7.420, P=0.0045 ∗∗
				interaction	F(4,36)=7.691, P=0.0001 ∗∗∗
			Post hoc Tukey	GFP: pre vs. laser ON	P=0.9624
				GFP: pre vs. post	P=0.9996
				GFP: laser ON vs. post	P=0.9542
				ChR2: pre vs. laser ON	P>0.9999
				ChR2: pre vs. post	P=0.0001 ∗∗∗
				ChR2: laser ON vs. post	P=0.0001 ∗∗∗
				NpHR: pre vs. laser ON	P=0.0014 ∗∗
				NpHR: pre vs. post	P=0.0701
				NpHR: laser ON vs. post	P=0.2888
Ext 3b	17♂16♀	Freezing during CS	Two-way RM ANOVA	sex	F(1,31)=0.07992, P=0.7793
				training	F(1,31)=161.9, P<0.0001 ∗∗∗∗
				interaction	F(1,31)=0.006302, P=0.9372
		Freezing during delay	Two-way RM ANOVA	sex	F(1,31)=0.3794, P=0.5424
				training	F(1,31)=49.26, P<0.0001 ∗∗∗∗
				interaction	F(1,31)=0.8257, P=0.3705
		Freezing during shock	Two-way RM ANOVA	sex	F(1,31)=0.1097, P=0.7427
				training	F(1,31)=0.3084, P=0.5827
				interaction	F(1,31)=1.730, P=0.1981
Ext 3c top	17♂16♀	Rising Ca++ slope during CS	Two-way RM ANOVA	sex	F(1,31)=0.8145, P=0.3737
				training	F(1,31)=15.79, P=0.0004 ∗∗∗
				interaction	F(1,31)=0.1413, P=0.7095
		Rising Ca++ slope during delay	Two-way RM ANOVA	sex	F(1,31)=2.132, P=0.1543
				training	F(1,31)=6.562, P=0.0155 ∗
				interaction	F(1,31)=0.1049, P=0.7482
		Rising Ca++ slope during shock	Two-way RM ANOVA	sex	F(1,31)=0.3640, P=0.5507
				training	F(1,31)=0.9460, P=0.3383
				interaction	F(1,31)=0.3850, P=0.5395
Ext 3c bottom	17♂16♀	Falling Ca++ slope during CS	Two-way RM ANOVA	sex	F(1,31)=0.06826, P=0.7956
				training	F(1,31)=0.2231, P=0.6400
				interaction	F(1,31)=0.003707, P=0.9518
		Falling Ca++ slope during delay	Two-way RM ANOVA	sex	F(1,31)=1.136, P=0.2948
				training	F(1,31)=0.002620, P=0.9595
				interaction	F(1,31)=0.1988, P=0.6588
		Falling Ca++ slope during shock	Two-way RM ANOVA	sex	F(1,31)=0.001205, P=0.9725
				training	F(1,31)=14.78, P=0.0006 ∗∗∗
				interaction	F(1,31)=3.603, P=0.0670
Ext 3e	17♂16♀	Mag entry during CS	Two-way RM ANOVA	sex	F(1,31)=0.05231, P=0.8206
				training	F(1,31)=16.80, P=0.0003 ∗∗∗
				interaction	F(1,31)=0.09003, P=0.7661
		Mag entry during delay	Two-way RM ANOVA	sex	F(1,31)=0.7775, P=0.3847
				training	F(1,31)=59.48, P<0.0001 ∗∗∗∗
				interaction	F(1,31)=0.8957, P=0.3512
		Mag entry during pellet delivery	Two-way RM ANOVA	sex	F(1,31)=2.637, P=0.1145
				training	F(1,31)=186.0, P<0.0001 ∗∗∗∗
				interaction	F(1,31)=0.1529, P=0.6984
Ext 3f top	17♂16♀	Rising Ca++ slope during CS	Two-way RM ANOVA	sex	F(1,31)=0.004975, P=0.9442
				training	F(1,31)=44.59, P<0.0001 ∗∗∗∗
				interaction	F(1,31)=0.3116, P=0.5807
		Rising Ca++ slope during delay	Two-way RM ANOVA	sex	F(1,31)=0.3814, P=0.5414
				training	F(1,31)=6.980, P=0.0128 ∗
				interaction	F(1,31)=0.04035, P=0.8421
		Rising Ca++ slope during pellet delivery	Two-way RM ANOVA	sex	F(1,31)=0.003528, P=0.9530
				training	F(1,31)=0.01788, P=0.8945
				interaction	F(1,31)=0.2911, P=0.5933
Ext 3f bottom	17♂16♀	Falling Ca++ slope during CS	Two-way RM ANOVA	sex	F(1,31)=0.3823, P=0.5409
				training	F(1,31)=1.060, P=0.3111
				interaction	F(1,31)=0.2847, P=0.5975
		Falling Ca++ slope during delay	Two-way RM ANOVA	sex	F(1,31)=0.2398, P=0.6278
				training	F(1,31)=6.066, P=0.0195 ∗
				interaction	F(1,31)=0.6884, P=0.4130
		Falling Ca++ slope during pellet delivery	Two-way RM ANOVA	sex	F(1,31)=2.970, P=0.0948
				training	F(1,31)=0.6256, P=0.4350
				interaction	F(1,31)=0.02705, P=0.8704
Ext 4c	17♂16♀	Freezing during CS	Two-way RM ANOVA	phenotype	F(1,30),=10.66, P=0.0027 $$
				training	F(1,30)=153.5, P<0.0001 ∗∗∗∗
				interaction	F(1,30)=9.069, P=0.0052 ∗∗
			Post hoc Fisher's LSD	first: freezer vs. darter	P=0.7389
				last: freezer vs. darter	P<0.0001 ∗∗∗∗
				freezer: first vs. last	P<0.0001 ∗∗∗∗
				darter: first vs. last	P<0.0001 ∗∗∗∗
		Freezing during delay	Two-way RM ANOVA	phenotype	F(1,30)=0.9734, P=0.3317
				training	F(1,30)=37.78, P<0.0001 ∗∗∗∗
				interaction	F(1,30)=1.929, P=0.1751
		Freezing during shock	Two-way RM ANOVA	phenotype	F(1,30)=0.2031, P=0.6555
				training	F(1,30)=0.5075,P=0.4817
				interaction	F(1,30)=0.2621, P=0.6124
Ext 4b	17♂16♀	Velocity during CS	Two-way RM ANOVA	phenotype	F(1,30)=9.554, P=0.0043 $$
				training	F(1,30)=104.6, P<0.0001 ∗∗∗∗
				interaction	F(1,30)=2.420, P=0.1303
		Velocity during delay	Two-way RM ANOVA	phenotype	F(1,30)=3.242, P=0.0818
				training	F(1,30)=31.75, P<0.0001 ∗∗∗∗
				interaction	F(1,30)=6.130, P=0.0192 ∗
			Post hoc Fisher's LSD	first: freezer vs. darter	P=0.7956
				last: freezer vs. darter	P=0.0041 ∗∗
				freezer: first vs. last	P<0.0001 ∗∗∗∗
				darter: first vs. last	P=0.0606
		Velocity during shock	Two-way RM ANOVA	phenotype	F(1,30)=0.3189, P=0.5765
				training	F(1,30)=1.833, P=0.1859
				interaction	F(1,30)=4.442, P=0.0435 ∗
			Post hoc Fisher's LSD	first: freezer vs. darter	P=0.4237
				last: freezer vs. darter	P=0.0922
				freezer: first vs. last	P=0.5251
				darter: first vs. last	P=0.0409 ∗
Ext 4e	17♂16♀	Rising Ca++ slope during CS	Two-way RM ANOVA	phenotype	F(1,30)=0.0001843, P=0.9893
				training	F(1,30)=16.09, P=0.0004 ∗∗∗
				interaction	F(1,30)=1.013, P=0.3222
		Rising Ca++ slope during delay	Two-way RM ANOVA	phenotype	F(1,30)=0.4623, P=0.5018
				training	F(1,30)=4.863, P=0.0352 ∗
				interaction	F(1,30)=0.5159, P=0.4782
		Rising Ca++ slope during shock	Two-way RM ANOVA	phenotype	F(1,30)=9.886, P=0.0037 $$
				training	F(1,30)=1.036, P=0.3169
				interaction	F(1,30)=0.1200, P=0.7315
Ext 4f	17♂16♀	Falling Ca++ slope during CS	Two-way RM ANOVA	phenotype	F(1,30)=0.4158, P=0.5240
				training	F(1,30)=0.05464, P=0.8168
				interaction	F(1,30)=1.354, P=0.2537
		Falling Ca++ slope during delay	Two-way RM ANOVA	phenotype	F(1,30)=0.3271, P=0.5716
				training	F(1,30)=0.004724, P=0.9457
				interaction	F(1,30)=0.1986, P=0.6590
		Falling Ca++ slope during shock	Two-way RM ANOVA	phenotype	F(1,30)=3.161, P=0.0856
				training	F(1,30)=14.65, P=0.0006 ∗∗∗
				interaction	F(1,30)=1.595, P=0.2164
Ext 5a	17♂16♀	Velocity during CS	Paired t test	first vs. last 2 trials	t(32)=11.41, P<0.0001 ∗∗∗∗
		Velocity during delay	Paired t test	first vs. last 2 trials	t(32)=6.523, P<0.0001 ∗∗∗∗
		Velocity during shock	Paired t test	first vs. last 2 trials	t(32)=0.5146, P=0.6104
Ext 5b	16♂16♀	Velocity during RPE	One-way RM ANOVA	outcome	F(1.280,39.68)=139.0, P<0.0001 ∗∗∗∗
			Post hoc Tukey	xRPE vs. +RPE	P<0.0001 ∗∗∗∗
				xRPE vs. -RPE	P=0.0032 ∗∗
				+RPE vs. -RPE	P<0.0001 ∗∗∗∗
Ext 5c	16♂16♀	Velocity during CS	Paired t test	+RPE vs. post +RPE	t(31)=4.738, P<0.0001 ∗∗∗∗
		Velocity during delay	Paired t test	+RPE vs. post +RPE	t(31)=2.741, P=0.0101 ∗
Ext 5d	16♂16♀	Velocity during CS	Paired t test	-RPE vs. post -RPE	t(31)=1.963, P=0.0587
		Velocity during delay	Paired t test	-RPE vs. post -RPE	t(31)=0.7298, P=0.471
Ext 5e	11♂18♀	Velocity during CS	Paired t test	first vs. last training	t(28)=0.5272, P=0.6022
		Velocity during delay	Paired t test	first vs. last training	t(28)=1.454, P=0.157
		Velocity during shock	Paired t test	first vs. last training	t(28)=0.6387, P=0.5282
Ext 5f	11♂17♀	Velocity during RPE	Mixed-effects analysis	outcome	F(1.360,36.04)=14.60, P=0.0001 ∗∗∗
			Post hoc Tukey	xRPE vs. +RPE	P<0.0001 ∗∗∗∗
				xRPE vs. -RPE	P=0.2526
				+RPE vs. -RPE	P=0.0009 ∗∗∗
Ext 5g	11♂16♀	Velocity during CS	Paired t test	+RPE vs. post +RPE	t(26)=0.7662, P=0.4505
		Velocity during delay	Paired t test	+RPE vs. post +RPE	t(26)=1.389, P=0.1765
Ext 5h	11♂17♀	Velocity during CS	Paired t test	-RPE vs. post -RPE	t(27)=0.4262, P=0.6734
		Velocity during delay	Paired t test	-RPE vs. post -RPE	t(27)=0.1964, P=0.8458
Ext 6c	responsive: 7♂11♀; non-responsive: 4♂6♀	Reward orientation during CS	Unpaired t test	res. vs. non-res.	t(26)=0.7013, P=0.4893
		Reward orientation during delay	Unpaired t test	res. vs. non-res.	t(26)=0.02289, P=0.9819
		Reward orientation during pellet delivery	Unpaired t test	res. vs. non-res.	t(26)=0.8572, P=0.3991
Ext 6d	responsive: 7♂11♀; non-responsive: 4♂6♀	Cue orientation during CS	Unpaired t test	res. vs. non-res.	t(26)=0.5339, P=0.598
		Cue orientation during delay	Unpaired t test	res. vs. non-res.	t(26)=0.9022, P=0.3753
		Cue orientation during pellet delivery	Unpaired t test	res. vs. non-res.	t(26)=0.06707, P=0.947
Ext 6e	responsive: 9♂11♀; non-responsive: 6♂6♀	Latency to mag entry during CS	Unpaired t test	res. vs. non-res.	t(30)=0.3983, P=0.6933
		Latency to mag entry during delay	Unpaired t test	res. vs. non-res.	t(30)=0.6751, P=0.5048
		Latency to mag entry during pellet delivery	Unpaired t test	res. vs. non-res.	t(30)=0.05445, P=0.9569
Ext 6f	responsive: 7♂11♀; non-responsive: 4♂6♀	PCA during CS	Unpaired t test	res. vs. non-res.	t(26)=0.4730, P=0.6402
		PCA during delay	Unpaired t test	res. vs. non-res.	t(26)=0.3146, P=0.7556
		PCA during pellet delivery	Unpaired t test	res. vs. non-res.	t(26)=0.9273, P=0.3623
Ext 7c	responsive: 7♂11♀; non-responsive: 4♂6♀	Maximum crosscorr coefficient at mag entry during CS	Unpaired t test	res. vs. non-res.	t(26)=0.4335, P=0.6682
		Maximum crosscorr lag at mag entry during CS	Unpaired t test	res. vs. non-res.	t(26)=0.4783, P=0.6364
Ext 7f	responsive: 7♂11♀; non-responsive: 4♂6♀	Maximum crosscorr coefficient at mag entry after pellet delivery	Unpaired t test	res. vs. non-res.	t(26)=1.853, P=0.0752
		Maximum crosscorr lag at mag entry after pellet delivery	Unpaired t test	res. vs. non-res.	t(26)=0.8728, P=0.3907
Ext 7i	responsive: 7♂11♀; non-responsive: 4♂6♀	Maximum crosscorr coefficient at goal track onset	Unpaired t test	res. vs. non-res.	t(26)=1.184, P=0.247
		Maximum crosscorr lag at goal track onset	Unpaired t test	res. vs. non-res.	t(26)=0.2496, P=0.8048
Ext 7l	responsive: 7♂11♀; non-responsive: 4♂6♀	Maximum crosscorr coefficient at goal track offset	Unpaired t test	res. vs. non-res.	t(26)=0.6269, P=0.5362
		Maximum crosscorr lag at goal track offset	Unpaired t test	res. vs. non-res.	t(26)=0.8300, P=0.4141
Ext 7o	responsive: 7♂11♀; non-responsive: 4♂6♀	Maximum crosscorr coefficient at sign track onset	Unpaired t test	res. vs. non-res.	t(26)=0.2148, P=0.8316
		Maximum crosscorr lag at sign track onset	Unpaired t test	res. vs. non-res.	t(26)=0.8791, P=0.3874
Ext 7r	responsive: 7♂11♀; non-responsive: 4♂6♀	Maximum crosscorr coefficient at sign track offset	Unpaired t test	res. vs. non-res.	t(26)=0.1101, P=0.9132
		Maximum crosscorr lag at sign track offset	Unpaired t test	res. vs. non-res.	t(26)=1.186, P=0.2465
Ext 10a	4 cells from 2 rats	AP count	Two-way RM ANOVA	current	F(16,96)=66.43, P<0.0001 ∗∗∗∗
				laser	F(1,6)=1.271, P=0.3027
				interaction	F(16,96)=1.587, P=0.0869
		Rheobase	Paired t test	laser ON vs. OFF	t(3)=4.123, P=0.0259 ∗
Ext 10b	7 cells from 2 rats	AP count	Two-way RM ANOVA	current	F(16,192)=40.38, P<0.0001 ∗∗∗∗
				laser	F(1,12)=0.3442, P=0.5683
				interaction	F(16,192)=0.6649, P=0.8260
		Rheobase	Paired t test	laser ON vs. OFF	t(6)=3.800, P=0.0090 ∗∗
